# Expression changes in immune and epigenetic gene pathways associated with nutritional metabolites in maternal blood from pregnancies resulting in autism and atypical neurodevelopment

**DOI:** 10.1101/2020.05.14.096586

**Authors:** Yihui Zhu, Charles E. Mordaunt, Blythe P Durbin-Johnson, Marie A Caudill, Olga V. Malysheva, Joshua W. Miller, Ralph Green, S. Jill James, Stepan B. Melnyk, M. Daniele Fallin, Irva Hertz-Picciotto, Rebecca J. Schmidt, Janine M. LaSalle

## Abstract

**Background:** The prenatal period is a critical window to study factors involved in the development of autism spectrum disorder (ASD). Environmental factors, especially *in utero* nutrition, can interact with genetic risk for ASD, but how specific prenatal nutrients in mothers of children later diagnosed with ASD or non-typical development (Non-TD) associate with gestational gene expression is poorly understood. Maternal blood collected prospectively during pregnancy provides a new opportunity to gain insights into nutrition, particularly one-carbon metabolites, on gene pathways and neurodevelopment.

**Methods:** Genome-wide transcriptomes were measured using microarrays in 300 maternal blood samples from all three trimesters in the Markers of Autism Risk in Babies - Learning Early Signs (MARBLES) study. Sixteen different one-carbon metabolites, including folic acid, betaine, 5’-methyltretrahydrofolate (5-MeTHF), and dimethylglycine (DMG) were measured. Differential expression analysis and weighted gene correlation network analysis (WGCNA) were used to compare gene expression between children later diagnosed as typical development (TD), Non-TD and ASD, and to nutrient metabolites.

**Results:** Using differential gene expression analysis, six transcripts associated with four genes (*TGR-AS1, SQSTM1, HLA-C* and *RFESD*) showed genome-wide significance (FDR *q* < 0.05) with child outcomes. Genes nominally differentially expressed compared to TD specifically in ASD, but not Non-TD, significantly overlapped with seven high confidence ASD genes. 218 transcripts in common to ASD and Non-TD differential expression compared to TD were significantly enriched for functions in immune response to interferon-gamma, apoptosis, and metal ion transport. WGCNA identified co-expressed gene modules significantly correlated with 5-MeTHF, folic acid, DMG, and betaine. A module enriched in DNA methylation functions showed a protective association with folic acid/5-MeTHF concentrations and ASD risk. Independent of child outcome, maternal plasma betaine and DMG concentrations associated with a block of co-expressed genes enriched for adaptive immune, histone modification, and RNA processing functions.

**Limitations:** Blood contains a heterogeneous mixture of cell types, and many WGCNA modules correlated with cell type and/or nutrient concentrations, but not child outcome. Gestational age correlated with some co-expressed gene modules in addition to nutrients.

**Conclusions:** These results support the premise that the prenatal maternal blood transcriptome is a sensitive indicator of gestational nutrition and children’s later neurodevelopmental outcomes.
