## Supplementary_Table_1 for "Expression changes in immune and epigenetic gene pathways associated with nutritional metabolites in maternal blood from pregnancies resulting in autism and atypical neurodevelopment"

### Sheet: Table 1
	Children 36 Month Diagnosis
	ASD	Non-TD	TD	p-value
	(n = 67)	(n = 79)	(n = 154)
Mother_Illness_at_Blood_Draw (same day), n (%)	5 (14)	6 (15)	7 (8)	0.2858
Mother_Illness_at_Blood_Draw (within two days), n (%)	3 (9)	1 (3)	8 (9)	0.4772
Mother_Illness_at_Blood_Draw (within two weeks), n (%)	5 (14)	6 (15)	20 (22)	0.615
RNA integrity number (RIN), n (%)	8.28 (0.55)	8.34 (0.57)	8.41 (0.5)	0.2307
RNA_concentration (ng/ul), n (%)	82.24 (19.85)	78.46 (22.95)	82.8 (17.61)	0.2665
RNA_volumn (ul), n (%)	11.31 (2.43)	11.66 (3.34)	11.43 (1.96)	0.6751
