## Supplementary_Table_6 for "Expression changes in immune and epigenetic gene pathways associated with nutritional metabolites in maternal blood from pregnancies resulting in autism and atypical neurodevelopment"

Module_Color	Number_probes_inside_Module	hub_probe	hub_probe_GeneID	hub_probe_GeneName
black	865	16977631	NM_014991	WDFY3
blue	4123	16888674	NM_032168	WDR75
brown	1547	16788339	NM_016337	EVL
cyan	189	16689546	NM_001195683	TGFBR3
darkgreen	94	17016760	NR_001590	IFITM4P
darkgrey	84	16825484	ENST00000521555	NPIPB4
darkorange	58	17038297	NM_005345	HSPA1A
darkred	111	16882723	ENST00000465170	IGKV1-37
darkturquoise	88	16798270	NR_003297	SNORD115-5
green	930	16920047	NM_020820	PREX1
greenyellow	224	17005782	ENST00000459170	TRNAI2
grey60	144	16679892	ENST00000484859	LOC101928670
lightcyan	145	17045938	NM_152701	ABCA13
lightgreen	141	16862604	NM_001783	CD79A
lightyellow	129	17057035	NM_002787	PSMA2
magenta	386	16752495	NM_001184796	ESYT1
midnightblue	187	16973271	NR_121644	DBET
orange	79	17031824	ENST00000462954	DDX39B
pink	404	16904365	NM_022168	IFIH1
purple	341	16840245	NM_001271842	SCIMP
red	926	17098911	NM_006336	ZER1
royalblue	116	16798216	NR_003338	SNORD116-24
salmon	206	16701317	NR_026778	HNRNPU-AS1
tan	212	17010544	NM_031469	SH3BGRL2
turquoise	4181	17053158	NM_198455	SSPO
white	45	17006324	NM_014046	MRPS18B
yellow	1094	16767932	NM_001143885	PPP1R12A
