## Supplementary_Table_8 for "Expression changes in immune and epigenetic gene pathways associated with nutritional metabolites in maternal blood from pregnancies resulting in autism and atypical neurodevelopment"

### Sheet: greenyellow_GO_terms
GO_term_ID	description	size	overlap	enrichmentRatio	pValue	FDR	overlap_gene_Id	overlap_gene_symbol
GO:0008327	methyl-CpG binding	24	3	91.5469	4.15e-06	0.00117153	284428;653656;653657	MBD3L3; MBD3L4; MBD3L3
GO:0006346	methylation-dependent chromatin silencing	19	3	85.9873	5.29e-06	0.0236695	284428;653656;653657	MBD3L3; MBD3L4; MBD3L3
GO:0030216	keratinocyte differentiation	280	6	11.6697	9.92e-06	0.0296034	1041;337975;353141;353333;386683;387264	CDSN; KRTAP20-1; LCE2D; KRTAP10-10; KRTAP12-3; KRTAP5-1
